# Comparative Genomic Analysis of *Salmonella enterica* serovar Typhimurium from Passerines Reveals Two Lineages Circulating in Europe, New Zealand, and the United States

**DOI:** 10.1101/2022.03.08.483506

**Authors:** Yezhi Fu, Nkuchia M. M’ikanatha, Edward G. Dudley

## Abstract

*Salmonella enterica* serovar Typhimurium from passerines have caused wild bird mortality and human salmonellosis outbreaks in Europe, Oceania, and North America. Here, we performed comparative genomic analysis to explore the emergence, genetic relationship, and evolution of geographically dispersed passerine isolates. We found that passerine isolates from Europe and the United States clustered to form two lineages (EU and US passerine lineages), which were distinct from major *S*. Typhimurium lineages circulating in other diverse hosts (*e.g*., humans, cattle, pigs, chicken, other avian hosts such as pigeons and ducks). Further, passerine isolates from New Zealand clustered to form a sublineage (NZ passerine lineage) of the US passerine lineage. We inferred that the passerine isolates mutated at a rate of 3.2 × 10^-7^ substitutions/site/year, and the US, EU, and NZ passerine lineages emerged in *ca*. 1952, 1970, and 1996, respectively. Isolates from the three lineages presented genetic similarity such as lack of antimicrobial resistance genes and accumulation of same virulence pseudogenes. In addition, genetic diversity due to microevolution existed in the three passerine lineages. Specifically, pseudogenization in type 1 fimbrial gene *fimC* (deletion of G at position 87) was only detected in the US and NZ passerine isolates, while a single-base deletion in type 3 secretion system effector genes (*i.e*., *gogB, sseJ*, and *sseK2*) solely concurred in the EU passerine isolates. These findings provide insights into evolution, host adaptation, and epidemiology of *S*. Typhimurium in passerines.

**IMPORTANCE:** Passerine-associated *S*. Typhimurium have been linked to human salmonellosis outbreaks in recent years. Here we investigated the phylogenetic relationship of globally distributed passerine isolates and profiled their genomic similarity and diversity. Our study reveals two passerine-associated *S*. Typhimurium lineages circulating in Europe, Oceania, and North America. Isolates from the two lineages presented phylogenetic and genetic signatures that were distinct from isolates of other hosts. The findings shed light on host adaptation of *S*. Typhimurium in passerines and are important for source attribution of *S*. Typhimurium to avian hosts. Further, we found *S*. Typhimurium definitive phage type (DT) 160 from passerines that caused decade-long human salmonellosis outbreaks in New Zealand and Australia formed a sublineage of the US passerine lineage, suggesting that DT160 may have originated from passerines outside Oceania. Our study demonstrates the importance of whole-genome sequencing and genomic analysis of historical microbial collections to modern day epidemiologic surveillance.
