## Supplementary material for "Comparative Genomic Analysis of *Salmonella enterica* serovar Typhimurium from Passerines Reveals Two Lineages Circulating in Europe, New Zealand, and the United States": Dataset S2

### Sheet: Metadata Info
DATASET S2 Metadata information of the 112 context Salmonella enterica serovar Typhimurium isolates from diverse hosts.
Isolate name	Accession number	Isolation year	Isolation source	Country	Lineage
1436	ERR161456	2011	human	Vietnam	ST34
1732	SRR2538287	2010	human	Australia	ST34
1733	SRR2538288	2010	human	Australia	ST34
20101	ERR161958	2009	human	Vietnam	ST34
2841/2	ERR056926	2009	human	Italy	ST34
3046/11	ERR056924	2008	cattle	Italy	ST34
4797-10	ERR038787	2010	chicken	United Kingdom	ST34
4824-10	ERR038786	2010	pig	United Kingdom	ST34
692/26	ERR056927	2008	pig	Italy	ST34
FSIS1503595	SRR3062675	2015	cattle	United States	ST34
FSIS1503596	SRR3062671	2015	cattle	United States	ST34
FSIS1504940	SRR3098263	2015	pig	United States	ST34
L00041-09	ERR024954	2009	dog	United Kingdom	ST34
L01730-06	ERR039368	2006	pig	United Kingdom	ST34
PNUSAS001341	SRR3095251	2015	human	United States	ST34
PNUSAS001408	SRR3098639	2015	human	United States	ST34
S01364-10	ERR038785	2010	cattle	United Kingdom	ST34
S02909-08	ERR039369	2008	pig	United Kingdom	ST34
S03445-08	ERR038782	2008	sheep	United Kingdom	ST34
S05894-09	ERR039371	2009	pig	United Kingdom	ST34
SO4698-09	GCF_001540845	2009	NA	NA	ST34
19-SA00095-0	SRR14998851	2018	Pigeon	Germany	DT99
DT99	ERR019424	NA	pigeon	United Kingdom	DT99
IR_129/4	ERR2799533	2003	Pigeon	Czech Republic	DT99
L03574-15	ERR2208744	2015	Pigeon	United Kingdom	DT99
R33	ERR4303379	1988	pigeon	Germany	DT99
SO1491-06	ERR028638	2006	pigeon	United Kingdom	DT99
01_2888	ERR028072	NA	pigeon	United Kingdom	DT2
19-SA00856-0	SRR14998848	2019	Pigeon	Germany	DT2
20-SA01154-0	SRR14998769	2020	Pigeon	Germany	DT2
20-SA01186-0	SRR14998765	2020	Pigeon	Germany	DT2
DT2 94-213	GCF_000493535	1994	pigeon	Germany	DT2
L01490-15	ERR2208707	2015	Pigeon	United Kingdom	DT2
L02155-15	ERR2208715	2015	Pigeon	United Kingdom	DT2
LT6	ERR023807	1946	Pigeon	Sweden	DT2
MOD1-6782	SRR6807976	1997	Pigeon	United States	DT2
R19	ERR4289791	2000	Pigeon	Germany	DT2
S01226-16	ERR2208765	2016	Pigeon	United Kingdom	DT2
S01658-15	ERR2208768	2015	Pigeon	United Kingdom	DT2
S03056-16	ERR2208790	2016	Pigeon	United Kingdom	DT2
01EB132SAL	ERR3850467	2001	Duck	France	DT8
02EB7381SAL	ERR3850470	2002	Duck	France	DT8
4300-2001	ERR029230	2001	Duck	United Kingdom	DT8
D198	SRR8189390	2012	Duck	China	DT8
DTU2016_1384	ERR2023535	2014	Duck	Denmark	DT8
DTU2016_867	ERR2059913	2012	Duck	Germany	DT8
DTU2016_880	ERR2059926	2012	Duck	Germany	DT8
GW_S02341-09	ERR3864663	2009	Duck	United Kingdom	DT8
GW_S05712-08	ERR3864601	2008	Duck	United Kingdom	DT8
L-3130	DRS056478	1999	Duck	Japan	DT8
1013-1997	ERR038760	1997	pig	United Kingdom	DT193
10177-1993	ERR038757	1993	pig	United Kingdom	DT193
10246-1993	ERR038758	1993	cattle	United Kingdom	DT193
10382-1995	ERR038759	1995	cattle	United Kingdom	DT193
11671-1996	ERR038761	1996	cattle	United Kingdom	DT193
1713-1998	ERR028294	1998	cattle	United Kingdom	DT193
4061-1997	ERR038762	1997	pig	United Kingdom	DT193
8380-1996	ERR028316	1996	pig	United Kingdom	DT193
5102-1999	ERR039366	2004	pig	United Kingdom	DT193
0610R7686	ERR4401439	2006	human	Denmark	U288
2015AM-0986	SRR5725231	2015	human	United States	U288
JE_S09-001968	ERR4399478	2009	pig	Ireland	U288
L00056-15	SRR12073891	2015	pig	United Kingdom	U288
L00060-15	SRR12073887	2015	pig	United Kingdom	U288
L00066-07	SRR13277758	2007	pig	United Kingdom	U288
L00066-15	SRR12073883	2015	pig	United Kingdom	U288
L00626-14	SRR12073852	2014	pig	United Kingdom	U288
L00705-07	SRR13277754	2007	pig	United Kingdom	U288
S01252-10	SRR13277720	2010	cattle	United Kingdom	U288
S04709-15	SRR13277771	2015	pig	United Kingdom	U288
S04820-12	SRR13277772	2012	pig	United Kingdom	U288
S04868-15	SRR13277695	2015	pig	United Kingdom	U288
S04960-15	SRR13277774	2014	pig	United Kingdom	U288
S04979-14	SRR12073920	2014	pig	United Kingdom	U288
S05174-10	SRR13277775	2010	pig	United Kingdom	U288
S05484-08	SRR13277776	2008	pig	United Kingdom	U288
S05797-12	SRR13277777	2012	pig	United Kingdom	U288
S05870-14	SRR12073907	2014	pig	United Kingdom	U288
U288	GCF_000380325	NA	pig	United Kingdom	U288
A130 (ST313)	ERR023781	2001	Human	Malawi	ST313
D23580 (ST313)	GCF_900538085	2004	Human	Malawi	ST313
FD01849139	ERR3636957	1976	Human	Burkina Faso	ST313
FD01849277	ERR3637030	2011	Human	Central African Republic	ST313
FD01849292	ERR3637044	2002	Human	Senegal	ST313
FD01849293	ERR3637045	2002	Human	Mali	ST313
FD01849298	ERR3637050	2001	Human	Togo	ST313
FR10241938	SRR12152359	2016	Human	Malawi	ST313
FR10241945	SRR12152372	2015	Human	Malawi	ST313
FR10241965	SRR12152329	2017	Human	Malawi	ST313
4582-1995	ERR028289	1995	cattle	United Kingdom	DT104
AHD39	SRR8435776	2014	human	United States	DT104
CO95	ERR028656	NA	NA	United Kingdom	DT104
CVM N57842F	SRR3295919	2014	cattle	United States	DT104
DT104 ref	GCF_000493675	NA	NA	NA	DT104
L00961-04	ERR039367	2004	pig	United Kingdom	DT104
NY-N21	SRR1793245	2004	turkey	United States	DT104
OSF013334	SRR1379621	2007	cattle	United States	DT104
S00914-05	ERR028288	2005	cattle	United Kingdom	DT104
S04199-08	ERR029232	2008	pig	United Kingdom	DT104
S08300-02	ERR028299	2002	pig	United Kingdom	DT104
S4489-10	ERR038792	2010	other	United Kingdom	DT104
S5828-08	ERR038789	2008	chicken	United Kingdom	DT104
U302	ERR024401	2009	human	United Kingdom	DT104
6164-1997	ERR029219	1997	chicken	United Kingdom	DT204
9115-1996	ERR028631	1996	cattle	United Kingdom	DT204
NY-30651	SRR1582184	2003	chicken	United States	DT204
NY-swgs1129	SRR1266090	2008	cattle	United States	DT204
R24 (DT204)	ERR4303294	1990	cattle	Germany	DT204
S09313-03	ERR029220	2003	cattle	United Kingdom	DT204
SL1344	GCF_000210855	1974	laboratory	United Kingdom	DT204
SR11-WT	ERR029226	NA	NA	United Kingdom	DT204
U276	ERR024409	2009	human	United Kingdom	DT204
